# Transcriptomic Profiling of Plasma Extracellular Vesicles Enables Reliable Annotation of the Cancer-specific Transcriptome and Molecular Subtype

**DOI:** 10.1101/2022.10.27.514047

**Authors:** Vahid Bahrambeigi, Jaewon J. Lee, Vittorio Branchi, Kimal I. Rajapakshe, Zhichao Xu, Jason T. Henry, Wang Kun, Bret M. Stephens, Sarah Dhebat, Mark W. Hurd, Ryan Sun, Peng Yang, Eytan Ruppin, Wenyi Wang, Scott Kopetz, Anirban Maitra, Paola A. Guerrero

## Abstract

Longitudinal monitoring of patients with advanced cancers is crucial to evaluate both disease burden and treatment response. Current liquid biopsy approaches mostly rely on the detection of DNA-based biomarkers. However, plasma RNA analysis can unleash tremendous opportunities for tumor state interrogation and molecular subtyping. Through the application of deep learning algorithms to the deconvolved transcriptomes of RNA within plasma extracellular vesicles (evRNA), we successfully predict consensus molecular subtypes in metastatic colorectal cancer patients. We further demonstrate the ability to monitor changes in transcriptomic subtype under treatment selection pressure and identify molecular pathways in evRNA associated with recurrence. Our approach also identified expressed gene fusions and neoepitopes from evRNA. These results demonstrate the feasibility of transcriptomic-based liquid biopsy platforms for precision oncology approaches, spanning from the longitudinal monitoring of tumor subtype changes to identification of expressed fusions and neoantigens as cancer-specific therapeutic targets, *sans* the need for tissue-based sampling.

**Statement of significance:** We have developed an approach to interrogate changes in cancer molecular subtypes and differentially expressed genes, through the analysis and deconvolution of RNA sequencing of plasma EVs. Serial analyses of tumor-encoded transcriptomes in liquid biopsies can enable facile cancer detection and monitor for recurrences and therapy-induced tumor evolution.
