## Supplementary material for "Transcriptomic Profiling of Plasma Extracellular Vesicles Enables Reliable Annotation of the Cancer-specific Transcriptome and Molecular Subtype": Table S1

### Sheet: Sheet1
Table S1
Recurrence				No recurrence
Baseline	NED 1	NED 2	Recurrence	Baseline	NED 1
NCOA2(217),AC022730.2(20100):CORIN	HELLS:NSMCE4A(1071),TACC2(12875)	MAPK1(536),AC245452.2(17066):SOS1	CRYZL2P:FGFR1	AC005280.3:CHIC2	EIF3B:TACC3
AHNAK:MAPKAPK5	ITGB3:SQSTM1	CCDC91:MAPKAPK5	USP9X:USP9X(16817),LINC02601(22343)	NRG1-IT1:NRG1	TRIM24:TRIM24
VCPIP1:MAPK1	HIST1H2AC:EIF3E	AC005856.1:AC104115.1(979),MAPK9(5164)	CCL4:TPM3	CHIC2:ETFA	SOS1:EML4
ATM:SAMHD1	MBNL1:EIF3E	ZNF615:TACC2	ITGB3:AC000093.1	LINC00502(50829),NUDT9P1(39612):MAPK14	TPM3:SHE
ERC1:ERC1		PTPRK:FAM120B	KRAS:SENP6	NUMB:CHIC2	INPP5D:NFATC3
ITGB3:B2M		STRN:CYTOR	CRYZL2P-SEC16B:FGFR1	CYLD:CHIC2
		ITGB3:PPBP	HSP90AB1:EIF3E	DNAH2(606),KDM6B(5554):RNF166
			ITGB3:GP1BB	TP53BP2:CAPN2
			NCOA2:DECR1	TCF7L2:STK24
